# Host specificity in cereal rust fungi is mediated by a conserved glycoside hydrolase family

**DOI:** 10.64898/2026.05.20.726508

**Authors:** Urooj Fatima, Natalia Arango Lopez, Umar F. Shahul Hameed, Francisco J. Guzmán-Vega, Emile Cavalet-Giorsa, Naganand Rayapuram, Heribert Hirt, Michael Abrouk, Yajun Wang, Jonathan D. G. Jones, Stefan T. Arold, Simon G. Krattinger

## Abstract

Non-host resistance refers to the immunity of plant species to virtually all isolates of a potential pathogen and represents an underexplored avenue for breeding and engineering disease resistance. In domesticated and wild barley, cell surface-localized lectin receptor kinases (LecRKs) contribute to determining the host status to leaf rust fungi, which pose a major threat to global cereal production. Here, we identify a conserved family of leaf rust glycoside hydrolases as ligands for these barley LecRKs and show that direct ligand-receptor binding triggers immune responses. This mechanism of pathogen perception is conserved across multiple cereal species and can be functionally transferred between them. We also uncover previously uncharacterized recognition specificities among distinct LecRK variants, expanding the repertoire of LecRK-mediated rust pathogen detection. Our findings define a molecular mechanism underlying non-host resistance in cereals and provide a basis for harnessing non-host rust resistance across diverse crop-pathogen systems.
