## Supplementary Tables for "Host specificity in cereal rust fungi is mediated by a conserved glycoside hydrolase family"

### Sheet: Supplementary Table 1
Supplementary Table 1. Interaction scores between candidate ligands from Puccinia hordei (Ph) and Hv-LecRK. Lab IDs correspond to the 37 candidate ligands tested by transient assay in N. benthamiana.
Ph protein no.	ipTM	0.8*ipTM + 0.2*pTM	Lab IDs
1	0.85	0.861	L1
2	0.844	0.845	L34
3	0.832	0.833	L35
4	0.828	0.826	L2
5	0.821	0.832	L3
6	0.82	0.824	L4
7	0.807	0.821	L5
8	0.806	0.803	L6
9	0.804	0.813	L7
10	0.796	0.796	L8
11	0.784	0.796	L9
12	0.783	0.79	L36
13	0.783	0.782	L37
14	0.781	0.781	L10
15	0.779	0.754	L11
16	0.775	0.785	L12
17	0.774	0.787	L13
18	0.767	0.779	L14
19	0.764	0.779	L15
20	0.751	0.765	L16
21	0.73	0.731	L17
22	0.728	0.703	L18
23	0.712	0.736	L19
24	0.704	0.72	L20
25	0.703	0.728	L21
26	0.699	0.723	L22
27	0.698	0.723	N1
28	0.689	0.713	L23
29	0.687	0.708	L24
30	0.644	0.652	L25
31	0.643	0.672	L26
32	0.638	0.643
33	0.638	0.665
34	0.637	0.662
35	0.621	0.631
36	0.618	0.647
37	0.612	0.64
38	0.604	0.636
39	0.599	0.632
40	0.598	0.633	L30
41	0.594	0.616
42	0.59	0.634
43	0.585	0.616
44	0.578	0.62
45	0.569	0.608
46	0.561	0.596
47	0.557	0.586
48	0.549	0.576
49	0.545	0.587
50	0.54	0.575
51	0.539	0.57
52	0.525	0.561
53	0.514	0.543
54	0.513	0.546
55	0.508	0.562
56	0.49	0.538
57	0.484	0.526
58	0.443	0.481
59	0.442	0.487
60	0.441	0.472
61	0.433	0.491
62	0.428	0.481
63	0.412	0.42
64	0.402	0.456
65	0.397	0.445
66	0.387	0.439
67	0.382	0.452
68	0.378	0.44
69	0.361	0.418	L27
70	0.347	0.41
71	0.344	0.383
72	0.334	0.401
73	0.328	0.378
74	0.326	0.367	L29
75	0.318	0.379
76	0.315	0.378
77	0.304	0.363
78	0.303	0.38
79	0.298	0.371
80	0.297	0.379
81	0.293	0.365
82	0.291	0.35
83	0.29	0.373
84	0.287	0.378
85	0.286	0.356
86	0.283	0.377
87	0.282	0.353
88	0.278	0.351
89	0.277	0.33
90	0.275	0.362
91	0.272	0.331
92	0.27	0.344
93	0.269	0.333
94	0.268	0.369
95	0.265	0.328
96	0.265	0.331
97	0.263	0.332
98	0.263	0.311
99	0.262	0.32
100	0.259	0.341
101	0.258	0.339
102	0.255	0.321
103	0.254	0.341
104	0.252	0.302
105	0.25	0.332
106	0.249	0.325
107	0.246	0.311
108	0.245	0.333
109	0.244	0.335
110	0.243	0.342
111	0.24	0.313	L32
112	0.237	0.304
113	0.237	0.309
114	0.236	0.312
115	0.236	0.299
116	0.234	0.328
117	0.233	0.313
118	0.233	0.331
119	0.232	0.288
120	0.232	0.311	L31
121	0.232	0.318
122	0.231	0.304
123	0.23	0.323
124	0.229	0.316
125	0.229	0.296
126	0.228	0.304
127	0.226	0.271
128	0.224	0.304
129	0.223	0.29
130	0.222	0.321
131	0.222	0.308
132	0.222	0.31
133	0.221	0.308
134	0.219	0.3
135	0.218	0.285
136	0.218	0.296
137	0.218	0.322
138	0.217	0.295
139	0.217	0.264
140	0.216	0.31
141	0.215	0.284
142	0.214	0.283
143	0.214	0.31
144	0.211	0.255	L33
145	0.21	0.309
146	0.209	0.316
147	0.206	0.276
148	0.206	0.293
149	0.206	0.272
150	0.206	0.275
151	0.205	0.276
152	0.205	0.3	L28
153	0.204	0.273
154	0.204	0.293
155	0.203	0.288
156	0.203	0.268
157	0.202	0.272
158	0.201	0.268
159	0.201	0.25
160	0.2	0.315
161	0.195	0.279
162	0.194	0.303
163	0.193	0.267
164	0.193	0.27
165	0.192	0.282
166	0.192	0.27
167	0.192	0.303
168	0.192	0.265
169	0.19	0.26
170	0.189	0.272
171	0.189	0.269
172	0.188	0.266
173	0.186	0.238
174	0.186	0.253
175	0.186	0.257
176	0.186	0.257
177	0.186	0.259
178	0.183	0.264
179	0.183	0.274
180	0.183	0.264
181	0.182	0.261
182	0.182	0.265
183	0.182	0.27
184	0.181	0.281
185	0.181	0.258
186	0.181	0.255
187	0.18	0.252
188	0.18	0.243
189	0.179	0.28
190	0.177	0.248
191	0.177	0.258
192	0.177	0.273
193	0.176	0.253
194	0.175	0.261
195	0.173	0.267
196	0.172	0.267
197	0.172	0.243
198	0.169	0.257
199	0.169	0.259
200	0.168	0.255
201	0.168	0.265
202	0.166	0.26
203	0.166	0.239
204	0.166	0.262
205	0.165	0.243
206	0.163	0.227
207	0.163	0.256
208	0.163	0.254
209	0.16	0.236
210	0.16	0.233
211	0.156	0.231
212	0.155	0.226
213	0.154	0.223
214	0.153	0.246
215	0.152	0.22
216	0.152	0.245
217	0.152	0.218
218	0.152	0.227
219	0.15	0.242
220	0.15	0.239
221	0.148	0.232
222	0.147	0.233
223	0.146	0.242
224	0.145	0.238
225	0.142	0.229
226	0.141	0.207
227	0.141	0.229
228	0.138	0.21
229	0.137	0.213
230	0.131	0.207
231	0.13	0.206
232	0.12	0.21

### Sheet: Supplementary Table 2
Supplementary Table 2. Interaction scores between candidate ligands from Puccinia hordei (Ph) and Hb-LecRK. Lab IDs correspond to the 37 candidate ligands tested by transient assay in N. benthamiana.
Ph protein ID	ipTM	0.8*ipTM + 0.2*pTM	Lab IDs
1	0.811	0.816	L25
2	0.811	0.82	L26
3	0.809	0.812	L27
4	0.786	0.799	L37
5	0.781	0.795
6	0.765	0.748	L29
7	0.762	0.775	L30
8	0.762	0.772	L36
9	0.707	0.73	L31
10	0.701	0.717	L32
11	0.698	0.731
12	0.671	0.698
13	0.625	0.655	L35
14	0.602	0.616	L33
15	0.555	0.599
16	0.545	0.589
17	0.544	0.581	L34
18	0.54	0.576
19	0.54	0.556
20	0.533	0.579
21	0.527	0.572
22	0.522	0.555
23	0.489	0.535
24	0.48	0.533
25	0.464	0.48
26	0.462	0.521
27	0.454	0.502
28	0.452	0.512
29	0.439	0.494
30	0.437	0.505
31	0.434	0.478
32	0.368	0.434
33	0.365	0.422
34	0.358	0.439
35	0.351	0.426
36	0.348	0.39
37	0.335	0.395
38	0.334	0.411	L3
39	0.333	0.402
40	0.318	0.406
41	0.316	0.367
42	0.312	0.383
43	0.306	0.37
44	0.3	0.38
45	0.298	0.357
46	0.298	0.327
47	0.296	0.355	L9
48	0.295	0.367
49	0.294	0.351
50	0.289	0.353
51	0.287	0.346	L16
52	0.28	0.34
53	0.278	0.372
54	0.277	0.37
55	0.277	0.359	L5
56	0.275	0.337	L14
57	0.275	0.344
58	0.273	0.331	L12
59	0.272	0.357
60	0.269	0.328
61	0.267	0.356
62	0.265	0.346
63	0.265	0.367	L1
64	0.264	0.318
65	0.259	0.333
66	0.256	0.305
67	0.251	0.339
68	0.25	0.353
69	0.247	0.333
70	0.244	0.304
71	0.241	0.295
72	0.237	0.331
73	0.236	0.308
74	0.231	0.313	L22
75	0.229	0.305
76	0.228	0.294
77	0.227	0.301
78	0.226	0.27
79	0.224	0.287
80	0.224	0.291
81	0.223	0.285
82	0.223	0.309
83	0.219	0.282
84	0.217	0.296
85	0.214	0.296
86	0.213	0.302
87	0.211	0.306
88	0.21	0.277
89	0.209	0.311
90	0.207	0.276
91	0.206	0.294
92	0.206	0.321
93	0.205	0.294
94	0.205	0.273
95	0.204	0.265
96	0.204	0.253
97	0.204	0.269
98	0.203	0.309
99	0.201	0.269
100	0.2	0.283
101	0.2	0.312
102	0.198	0.27
103	0.197	0.307
104	0.197	0.289
105	0.197	0.295	L28
106	0.196	0.279	L13
107	0.196	0.264
108	0.195	0.283
109	0.195	0.263
110	0.195	0.271	L4
111	0.195	0.267	L10
112	0.194	0.297
113	0.193	0.282
114	0.193	0.264
115	0.192	0.249
116	0.192	0.261
117	0.192	0.278
118	0.191	0.256
119	0.191	0.272
120	0.19	0.26
121	0.19	0.261
122	0.19	0.284
123	0.189	0.275
124	0.189	0.286
125	0.188	0.262
126	0.188	0.279	L6
127	0.188	0.255
128	0.187	0.256
129	0.187	0.268	L8
130	0.187	0.265
131	0.187	0.268
132	0.186	0.263
133	0.184	0.278
134	0.183	0.258
135	0.183	0.271
136	0.182	0.266
137	0.181	0.271
138	0.181	0.251
139	0.18	0.27
140	0.18	0.266
141	0.18	0.265
142	0.18	0.272
143	0.179	0.276
144	0.179	0.258
145	0.179	0.246
146	0.178	0.257
147	0.176	0.265
148	0.175	0.266
149	0.175	0.244
150	0.175	0.24
151	0.175	0.248
152	0.175	0.244
153	0.175	0.259
154	0.174	0.249
155	0.174	0.261
156	0.173	0.287
157	0.173	0.254
158	0.173	0.251	L17
159	0.172	0.271	L21
160	0.171	0.269
161	0.169	0.263
162	0.169	0.261
163	0.169	0.252
164	0.169	0.246
165	0.168	0.243
166	0.167	0.252
167	0.167	0.246
168	0.167	0.251
169	0.166	0.255
170	0.166	0.233
171	0.165	0.242
172	0.165	0.26
173	0.164	0.236
174	0.163	0.243
175	0.163	0.25
176	0.162	0.217
177	0.161	0.249
178	0.161	0.233
179	0.16	0.243
180	0.16	0.239	L20
181	0.16	0.247
182	0.16	0.246
183	0.16	0.267
184	0.16	0.249
185	0.16	0.247	L15
186	0.158	0.245
187	0.158	0.242
188	0.158	0.253
189	0.157	0.212
190	0.157	0.232
191	0.156	0.262
192	0.156	0.235	L24
193	0.156	0.243
194	0.156	0.245
195	0.156	0.252	L23
196	0.155	0.231
197	0.155	0.236
198	0.155	0.251
199	0.155	0.215
200	0.153	0.229
201	0.152	0.252
202	0.152	0.246
203	0.15	0.226
204	0.149	0.23
205	0.149	0.223
206	0.148	0.227
207	0.147	0.229
208	0.147	0.234
209	0.147	0.218
210	0.146	0.246
211	0.146	0.229
212	0.144	0.225
213	0.144	0.233	L19
214	0.143	0.237
215	0.142	0.235
216	0.142	0.215
217	0.142	0.198	L18
218	0.142	0.21
219	0.141	0.217
220	0.141	0.213
221	0.14	0.218
222	0.14	0.219
223	0.14	0.228
224	0.139	0.24
225	0.139	0.229
226	0.138	0.224	L2
227	0.138	0.214
228	0.136	0.224
229	0.131	0.217
230	0.13	0.196
231	0.123	0.214
232	0.117	0.191

### Sheet: Supplementary Table 3
Supplementary Table 3. LecRK orthologs from rice tested by transient assay in N. benthamiana.
Species	Cultivar	Gene product name	Locus name	Internal designation	Chromosome	CDS length (bp)	Protein length (aa)
Oryza sativa ssp. japonica	Nipponbare	Lectin-like receptor kinase 1, putative, expressed	LOC_Os08g03020.1	OsLecRK-1	8	2031	677
			LOC_Os08g03240.1	OsLecRK-5	8	2187	729
			LOC_Os08g03090.1	OsLecRK-6	8	1899	633
			LOC_Os08g03070.1	OsLecRK-7	8	1539	513

### Sheet: Supplementary Table 4
Supplementary Table 4. List of pathogens used in the study.
Pathogen	Isolates	Collected from
Puccinia hordei	1.2.1	Wageningen (1972)
Puccinia hordei-bulbosi	Kalaybar	Iran (2010)
a,bPuccinia triticina	B9414	France (H. Goyeau, INRA)
bPuccinia triticina	MNPSD	USA
bPuccinia triticina	Zlus100-1	USA
bPuccinia triticina	Pt 93003	Switzerand
bPuccinia triticina	Pt 95219	Switzerand
bPuccinia triticina	Pt 96007	Switzerand
bPuccinia triticina	Pt 95012	Switzerand
Puccinia graminis f. sp. tritici	UK-01	UK (2013)
Puccinia striiformis f. sp. tritici	6E22A+	South Africa
Magnaporthe oryzae	FR13	France
a: represents the Pt isolate used for experiments performed in growth chamber
b: represents the Pt isolate used for experiments performed in field conditions

### Sheet: Supplementary Table 5
Supplementary Table 5. Metrics for P. hordei and P. hordei-bulbosi genome assemblies generated in this study.
	P. hordei	P. hordei-bulbosi
Number of contigs (filtered assembly, rust only)	1427	563
Total length in bp (filtered assembly, rust only)	447682536	329907483
GC (%) (filtered assembly, rust only)	41.52	41.73
N50 in bp (filtered assembly, rust only)	5597049	8631826
Complete BUSCOs (%) (filtered assembly, rust only)	98	98.2

### Sheet: Supplementary Table 6
Supplementary Table 6. List of plasmids and sequences used for cloning in this study.
Construct name	Tag	Vector	Expressed in species	Purpose
pHb-LecRK::Hb-LecRK	FLAG	p6id35STE9-GW-FLAG	N. benthamiana, Wheat cultivar Fielder	HR assay, pathogen assay
pHv-LecRK::Hv-LecRK	FLAG	p6id35STE9-GW-FLAG	N. benthamiana, Wheat cultivar Fielder	HR assay, pathogen assay
pOs-LecRK::Os-LecRK-6	FLAG	p6id35STE9-GW-FLAG	N. benthamiana, Wheat cultivar Fielder	HR assay, pathogen assay
35s::Hb-LecRK	GFP	pGWB5	N. benthamiana	CoIP, Binding assay
35s::Hv-LecRK	GFP	pGWB5	N. benthamiana	CoIP, Binding assay
35s::Os-LecRK-6	GFP	pGWB5	N. benthamiana	CoIP
35s::GH5Ph	Myc	pGWB20	N. benthamiana	CoIP and HR assay
35s::GH5Phb_h1	Myc	pGWB20	N. benthamiana	CoIP and HR assay
35s::GH5Phb_h2	Myc	pGWB20	N. benthamiana	CoIP and HR assay
35s::GH5Pst	Myc	pGWB20	N. benthamiana	CoIP and HR assay
35s::GH5Pgt	Myc	pGWB20	N. benthamiana	CoIP and HR assay
35s::m3GH5Ph	Myc	pGWB20	N. benthamiana	CoIP and HR assay
35s::m2GH5Ph	Myc	pGWB20	N. benthamiana	HR assay
35s::m1GH5Ph	Myc	pGWB20	N. benthamiana	HR assay
35s::GH5Pt	Myc	pGWB20	N. benthamiana	HR assay
35s::GH5Pt-HiBiT	HiBiT, Myc	pGWB20	N. benthamiana	CoIP and HR assay
35s::GH5Ph-HiBiT	HiBiT, Myc	pGWB20	N. benthamiana	CoIP and HR assay
35s::GH5Phb_h1-HiBiT	HiBiT, Myc	pGWB20	N. benthamiana	CoIP and HR assay
35s::GH5Phb_h2-HiBiT	HiBiT, Myc	pGWB20	N. benthamiana	CoIP and HR assay
35s::GH5Pst-HiBiT	HiBiT, Myc	pGWB20	N. benthamiana	CoIP and HR assay
35s::GH5Ph-HiBiT-6XHis	Myc, HiBiT, His	pSuper1300	N. benthamiana	His-tag purification, Binding assay
35s::GH5Phb_h1-HiBiT-6XHis	Myc, HiBiT, His	pSuper1300	N. benthamiana	His-tag purification, Binding assay
35s::GH5Phb_h2-HiBiT-6XHis	Myc, HiBiT, His	pSuper1300	N. benthamiana	His-tag purification, Binding assay
His-GH5Ph	His	pJEX411C	E.coli	Enzymatic assay
His-m3GH5Ph	His	pJEX411C	E.coli	Enzymatic assay
His-GH5Phb_h1	His	pJEX411C	E.coli	Enzymatic assay
His-GH5Phb_h2	His	pJEX411C	E.coli	Enzymatic assay
RP27::GH5Ph	NA	pCB1532H-RFP	M. oryzae	Pathogen assay
RP27::GH5Phb_h1	NA	pCB1532H-RFP	M. oryzae	Pathogen assay
RP27::GH5Phb_h2	NA	pCB1532H-RFP	M. oryzae	Pathogen assay
RP27::m3GH5Ph	NA	pCB1532H-RFP	M. oryzae	Pathogen assay
PWL2::GH5Ph	NA	pCB1532H-RFP	M. oryzae	Pathogen assay
PWL2::GH5Phb_h1	NA	pCB1532H-RFP	M. oryzae	Pathogen assay
PWL2::GH5Phb_h2	NA	pCB1532H-RFP	M. oryzae	Pathogen assay
Other 37 candidates	Myc	pGWB17	N. benthamiana	HR assay
A.A. swap1	Myc	pGWB20	N. benthamiana	HR assay, Amino acid Swap
A.A. swap2	Myc	pGWB20	N. benthamiana	HR assay, Amino acid Swap
A.A. swap3	Myc	pGWB20	N. benthamiana	HR assay, Amino acid Swap
A.A. swap4	Myc	pGWB20	N. benthamiana	HR assay, Amino acid Swap
A.A. swap5	Myc	pGWB20	N. benthamiana	HR assay, Amino acid Swap
A.A. swap6	Myc	pGWB20	N. benthamiana	HR assay, Amino acid Swap
A.A. swap7	Myc	pGWB20	N. benthamiana	HR assay, Amino acid Swap
A.A. swap8	Myc	pGWB20	N. benthamiana	HR assay, Amino acid Swap
A.A. swap9	Myc	pGWB20	N. benthamiana	HR assay, Amino acid Swap
A.A. swap10	Myc	pGWB20	N. benthamiana	HR assay, Amino acid Swap
A.A. swap11	Myc	pGWB20	N. benthamiana	HR assay, Amino acid Swap
A.A. swap12	Myc	pGWB20	N. benthamiana	HR assay, Amino acid Swap
A.A. swap13	Myc	pGWB20	N. benthamiana	HR assay, Amino acid Swap
A.A. swap14	Myc	pGWB20	N. benthamiana	HR assay, Amino acid Swap
A.A. swap15	Myc	pGWB20	N. benthamiana	HR assay, Amino acid Swap
A.A. swap16	Myc	pGWB20	N. benthamiana	HR assay, Amino acid Swap
A.A. swap17	Myc	pGWB20	N. benthamiana	HR assay, Amino acid Swap
A.A. swap18	Myc	pGWB20	N. benthamiana	HR assay, Amino acid Swap
A.A. swap19	Myc	pGWB20	N. benthamiana	HR assay, Amino acid Swap
A.A. swap20	Myc	pGWB20	N. benthamiana	HR assay, Amino acid Swap
A.A. swap21	Myc	pGWB20	N. benthamiana	HR assay, Amino acid Swap
A.A. swap22	Myc	pGWB20	N. benthamiana	HR assay, Amino acid Swap
A.A. swap23	Myc	pGWB20	N. benthamiana	HR assay, Amino acid Swap
A.A. swap24	Myc	pGWB20	N. benthamiana	HR assay, Amino acid Swap
A.A. swap25	Myc	pGWB20	N. benthamiana	HR assay, Amino acid Swap
A.A. swap26	Myc	pGWB20	N. benthamiana	HR assay, Amino acid Swap
A.A. swap27	Myc	pGWB20	N. benthamiana	HR assay, Amino acid Swap
A.A. swap28	Myc	pGWB20	N. benthamiana	HR assay, Amino acid Swap
A.A. swap29	Myc	pGWB20	N. benthamiana	HR assay, Amino acid Swap
A.A. swap30	Myc	pGWB20	N. benthamiana	HR assay, Amino acid Swap

### Sheet: Supplementary Table 7
Supplementary Table 7. List of primers used in the study.
Primer Name	5'-3' Sequence	Purpose
attb1-Hv-LecRK_F	GGGGACAAGTTTGTACAAAAAAGCAGGCTCCGGCAACCATCAAAACATC	For cloning Hv-LecRK
attb2-Hv-LecRK_R	GGGGACCACTTTGTACAAGAAAGCTGGGTATGTTTGAATAGTGAAGAGGAG	For cloning Hv-LecRK
attb1-Hb-LecRK_F	GGGGACAAGTTTGTACAAAAAAGCAGGCTCCGAAGTTGGTGACATCGAAT	For cloning Hb-LecRK
attb2-Hb-LecRK_R	GGGGACCACTTTGTACAAGAAAGCTGGGTATGTTTGAGTAGCGAAGAAG	For cloning Hb-LecRK
Full-length Hv-LecRK_F	GGCAACCATCAAAACATC	Cloning and colony PCR Hv-LecRK
Full-length Hv-lecRK_R	ATGTTTGAATAGTGAAGAGGAG	Cloning and colony PCRHv-LecRK
Full-length Hb-LecRK_F	GAAGTTGGTGACATCGAAT	Cloning and colony PCR Hb-LecRK
Full-length Hb-LecRK_R	ATGTTTGAGTAGCGAAGAAG	Cloning and colony PCR Hb-LecRK
Domain S1attb1-H1H3_F	GGGGACAAGTTTGTACAAAAAAGCAGGCTCCATGGCCAGCTTTTCGAGC	Cloning and colony PCR of domain swap construct of Hb/Hv-LecRK
Domain S2attb2-H2H4_F	GGGGACAAGTTTGTACAAAAAAGCAGGCTCCATGGCCACCACCTTTGCTCT	Cloning and colony PCR of domain swap construct of Hb/Hv-LecRK
Hb/Hv-LecRK_F	CGAAGAACTTCGCCGCAGA	Colony PCR Hb- or Hv-LecRK
Hb-LecRK_R	ATGTTTGAGTAGCGAAGAAG	Colony PCR Hb-LecRK
Hv-LecRK_R	ATGTTTGAATAGTGAAGAGGAG	Colony PCR Hv-LecRK
RP27F	CGATGCAGCGATCACTAC	Genotyping of Magnaporthe oryzae transformants expressing GH5s
RP27R	AATTCGCGTTGGTGCTCAG
PWLF	CGGGTAGCCAGAATGCGG
PWLR	CATCCGCGAGTAAGCTTGC
GH5_F	CGAGAAGCTGTATCAATCCG
GH5PhPhb2_R	TCCGCAGAGACCACTCG
GH5Phb1_R	CACCTTGTCTGCGAGTATAGC
ITS1rustF10d	TGAACCTGCAGAAGGATCATTA	Rust biomass quantification
ITS1rustR3c	TGAGAGCCTAGAGATCCATTGTTA
TaEF-F	TGACCAGATCAACGAGCC
TaEF-R	CTCCAGGAGAGACTCATG
OsLecRK_6.F	ATCCTACAAGACACCGGT	Genotyping of OsLecRK-6 expressing wheat transgenic lines
OsLecRK_6.R	CGAAGCGTTTAATGGCGA	Genotyping of OsLecRK-6 expressing wheat transgenic lines
TP33HYGF	TCTGCTGCTCCATACAAGCC	Genotyping
TP34HYGR	TAAATAGCTGCGCCGATGGT	Genotyping
W1Hv-LecRK_F	CCGTTCAGGCAGCAGCAT	Genotyping of HvLecRK expressing wheat transgenic lines
W1Hv-LecRK_R	GTCACCGGTGATATG
W2Hv-LecRK_F	CTCTAAGCATGAAGAGCC
W2Hv-LecRK_F	ATTCTATGATCGCACC

### Sheet: Supplementary Table 8
Supplementary Table 8. List of species from which GH5 protein sequences were extracted from the CAZy website and used for phylogenetic analysis.
Pathogen name	Isolate	JGI* homepage	NCBI** Taxonomy ID
Phakopsora pachyrhizi	PPUFV02 v2.1	PpacPPUFV02	170000
	K8108 v2.0	PhapaK8108
Puccinia coronata f. sp. avenae	12NC29	PuccoNC29_1	27344
	12SD80	PuccoSD80_1
Puccinia graminis f. sp. tritici	21-0 (haplotype A and haplotype B)	Pgt_201_A1; Pgt_201_B1	626357
	Ug99 (haplotype A and haplotype C)	Pgt_Ug99_A1; Pgt_Ug99_C1	56615
	CRL 75-36-700-3 v2.0	Pucgr2
Puccinia striiformis f. sp. tritici	104 E137 A-	Pucstr1	168172
	PST-130	Pucst1	875184
Puccinia triticina	1-1 BBBD Race 1	Puctr1	630390
	Pt15	-	208348
*	Joint Genome Institute
**	National Center for Biotechnology Information
